# Predicting the Key Regulators of Cell Identity in Human Adult Pancreas

**DOI:** 10.1101/2020.09.23.310094

**Authors:** Lotte Vanheer, Federica Fantuzzi, San Kit To, Andrea Alex Schiavo, Matthias Van Haele, Tine Haesen, Xiaoyan Yi, Adrian Janiszewski, Joel Chappell, Adrien Rihoux, Toshiaki Sawatani, Tania Roskams, Francois Pattou, Julie Kerr-Conte, Miriam Cnop, Vincent Pasque

## Abstract

Cellular identity during development is under the control of transcription factors that form gene regulatory networks. However, the transcription factors and gene regulatory networks underlying cellular identity in the human adult pancreas remain largely unexplored. Here, we integrate multiple single-cell RNA-sequencing datasets of the human adult pancreas, totaling 7393 cells, and comprehensively reconstruct gene regulatory networks. We show that a network of 142 transcription factors forms distinct regulatory modules that characterize pancreatic cell types. We present evidence that our approach identifies regulators of cell identity in the human adult pancreas. We predict that HEYL, BHLHE41 and JUND are active in acinar, beta and alpha cells, respectively, and show that these proteins are present in the human adult pancreas as well as in human induced pluripotent stem cell (hiPSC)-derived islet cells. Using single-cell transcriptomics, we found that JUND represses beta cell genes in hiPSC-alpha cells. Both BHLHE41 and JUND depletion seemed to increase the number of sc-enterochromaffin cells in hiPSC-derived islets. The comprehensive gene regulatory network atlas can be explored interactively online. We anticipate our analysis to be the starting point for a more sophisticated dissection of how transcription factors regulate cell identity in the human adult pancreas. Furthermore, given that transcription factors are major regulators of embryo development and are often perturbed in diseases, a comprehensive understanding of how transcription factors work will be relevant in development and disease.

**HIGHLIGHTS:**

- Reconstruction of gene regulatory networks for human adult pancreatic cell types
- An interactive resource to explore and visualize gene expression and regulatory states
- Prediction of putative transcription factors that drive pancreatic cell identity
- BHLHE41 depletion in primary islets induces apoptosis
