## Supplemental Table 1 for "Predicting the Key Regulators of Cell Identity in Human Adult Pancreas"

### Sheet: Table S1
Supplementary Table 1. Overview of donor information and number of cell types identified for each donor.
This table is related to Figure 1, 2, 3 and 4.
Donor ID	Disease status	Age (years)	Ethnicity	Gender	BMI	Origin	Alpha	Beta	Gamma	Delta	Epsilon	Acinar	Ductal	Stellate	Endothelial	Schwann	Mast	MHC class 2	Total number of cells
ND_1	Non-diabetic	23	African American	Male	21	Xin et al., 2016	56	13	2	3	0	1	1	1	0	0	0	0	77
ND_2	Non-diabetic	32	Causasian	Female	19	Xin et al., 2016	5	13	4	2	0	0	0	0	0	0	0	0	24
ND_3	Non-diabetic	23	Causasian	Female	24.5	Xin et al., 2016	27	10	1	3	0	0	0	1	2	0	0	0	44
ND_4	Non-diabetic	56	Causasian	Female	24.1	Xin et al., 2016	40	10	6	1	0	0	2	2	1	0	0	0	62
ND_5	Non-diabetic	27	African American	Male	31.8	Xin et al., 2016	23	22	2	4	0	1	3	2	0	0	0	0	57
ND_6	Non-diabetic	68	Causasian	Male	26.7	Xin et al., 2016	36	7	0	4	0	1	1	1	0	0	0	0	50
ND_7	Non-diabetic	29	Causasian	Male	23.4	Xin et al., 2016	8	15	3	0	0	0	1	0	1	1	0	0	29
ND_8	Non-diabetic	60	Asian_Indian	Male	27.3	Xin et al., 2016	15	14	9	3	0	2	2	0	0	0	0	0	45
ND_9	Non-diabetic	24	Causasian	Female	25.4	Xin et al., 2016	0	7	0	0	0	0	0	0	0	0	0	0	7
ND_10	Non-diabetic	43	Causasian	Male	31.7	Xin et al., 2016	19	22	0	1	0	0	7	0	0	0	0	0	49
ND_11	Non-diabetic	31	Hispanic	Female	28.7	Xin et al., 2016	35	10	1	1	0	10	4	2	0	0	0	0	63
ND_12	Non-diabetic	56	African American	Male	22.8	Xin et al., 2016	83	45	0	3	0	4	4	3	1	0	1	0	144
ND_13	Non-diabetic	22	African American	Male	32.95	Lawlor et al., 2017	69	48	4	5	0	0	1	6	2	0	1	0	136
ND_14	Non-diabetic	56	Causasian	Female	26.6	Lawlor et al., 2017	23	24	2	1	1	0	2	1	2	0	0	0	56
ND_15	Non-diabetic	53	Causasian	Female	22	Lawlor et al., 2017	15	6	1	2	0	13	5	0	2	0	0	0	44
ND_16	Non-diabetic	29	Causasian	Male	23	Lawlor et al., 2017	18	68	2	3	0	2	4	0	0	1	1	1	100
ND_17	Non-diabetic	30	African American	Male	55	Lawlor et al., 2017	20	12	3	2	0	0	2	0	0	0	0	0	39
ND_18	Non-diabetic	52	Asian_Indian	Male	29.1	Wang et al., 2016	7	0	0	2	0	1	2	1	0	0	0	0	13
ND_19	Non-diabetic	21	Causasian	Male	39	Wang et al., 2016	47	22	3	3	0	3	6	3	4	0	0	0	91
ND_20	Non-diabetic	2	Causasian	Male	13.6	Wang et al., 2016	13	4	1	2	0	5	5	2	0	0	0	0	32
ND_21	Non-diabetic	19 months	Causasian	Female	18	Wang et al., 2016	1	13	1	3	1	12	18	16	6	0	0	0	71
ND_22	Non-diabetic	1 month	African American	Male	13.71	Enge et al.,2017	22	1	0	96	0	55	44	0	0	0	0	1	219
ND_23	Non-diabetic	5	Causasian	Male	17.6	Enge et al.,2017	63	36	0	3	1	98	83	33	0	0	0	0	317
ND_24	Non-diabetic	6	Unknown	Male	Unknown	Enge et al.,2017	118	0	3	2	1	36	11	2	5	0	0	0	178
ND_25	Non-diabetic	21	Causasian	Male	28.4	Enge et al.,2017	171	165	0	0	0	73	92	1	0	0	0	1	503
ND_26	Non-diabetic	22	Asian_Indian	Male	24.8	Enge et al.,2017	136	84	2	11	8	7	17	7	7	0	0	0	279
ND_27	Non-diabetic	38	Causasian	Female	29.5	Enge et al.,2017	204	87	0	0	0	72	88	6	0	0	0	2	459
ND_28	Non-diabetic	44	Causasian	Female	23.8	Enge et al.,2017	146	24	6	2	0	18	76	0	0	0	0	0	272
ND_29	Non-diabetic	54	African American	Male	27.29	Enge et al.,2017	172	22	5	5	0	33	17	4	2	0	0	0	260
ND_30	Non-diabetic	43	Unknown	Male	30.8	Segerstolpe et al.,2016	33	13	6	8	0	4	4	1	1	0	0	0	70
ND_31	Non-diabetic	25	Unknown	Male	24.7	Segerstolpe et al.,2016	114	56	19	20	1	21	20	1	1	0	4	1	258
ND_32	Non-diabetic	23	Unknown	Male	21.5	Segerstolpe et al.,2016	96	39	29	13	2	3	14	10	8	1	0	0	215
ND_33	Non-diabetic	48	Unknown	Female	35	Segerstolpe et al.,2016	27	37	15	2	1	80	67	2	0	0	0	0	231
ND_34	Non-diabetic	22	Unknown	Male	32.9	Segerstolpe et al.,2016	136	40	2	7	0	3	8	6	1	0	0	0	203
ND_35	Non-diabetic	27	Unknown	Male	31.8	Segerstolpe et al.,2016	44	13	1	10	0	2	23	2	3	0	0	0	98
T1D_1	Type 1 diabetic	23	Unknown	Male	25	Wang et al., 2016	1	7	0	1	0	8	64	8	1	1	0	0	91
T2D_1	Type 2 diabetic	57	African American	Male	24	Xin et al., 2016	38	12	35	2	0	1	2	1	0	0	0	0	91
T2D_2	Type 2 diabetic	37	Causasian	Female	39.6	Xin et al., 2016	48	16	10	5	0	4	0	0	0	0	0	0	83
T2D_3	Type 2 diabetic	55	Causasian	Female	29.9	Xin et al., 2016	28	25	3	0	0	3	6	2	0	0	2	0	69
T2D_4	Type 2 diabetic	41	Hispanic	Female	43.1	Xin et al., 2016	137	132	2	6	0	2	11	13	1	1	1	0	306
T2D_5	Type 2 diabetic	48	Causasian	Male	43.7	Xin et al., 2016	148	11	1	1	0	4	8	2	1	0	0	0	176
T2D_6	Type 2 diabetic	51	Hispanic	Male	24.4	Xin et al., 2016	124	75	1	7	0	2	5	3	5	2	0	0	224
T2D_7	Type 2 diabetic	55	Causasian	Female	29.8	Lawlor et al., 2017	27	27	6	1	0	5	15	6	2	0	1	0	90
T2D_8	Type 2 diabetic	42	Hispanic	Female	43	Lawlor et al., 2017	35	56	0	1	0	4	3	3	5	1	0	0	108
T2D_9	Type 2 diabetic	51	Hispanic	Male	35.8	Lawlor et al., 2017	34	14	0	3	0	3	1	0	1	1	0	0	57
T2D_10	Type 2 diabetic	57	African American	Male	23.98	Wang et al., 2016	54	7	3	3	0	1	1	3	2	0	0	0	74
T2D_11	Type 2 diabetic	37	Causasian	Female	39.3	Wang et al., 2016	49	41	10	4	0	5	14	4	0	0	0	0	127
T2D_12	Type 2 diabetic	57	Unknown	Male	24	Segerstolpe et al.,2016	143	10	69	10	2	8	3	2	1	1	0	0	249
T2D_13	Type 2 diabetic	37	Unknown	Female	39.6	Segerstolpe et al.,2016	123	17	8	6	0	28	76	12	1	0	2	2	275
T2D_14	Type 2 diabetic	52	Unknown	Male	34.4	Segerstolpe et al.,2016	88	12	10	4	0	23	126	13	1	0	0	1	278
T2D_15	Type 2 diabetic	55	Unknown	Female	29.8	Segerstolpe et al.,2016	96	70	33	34	1	15	46	4	0	0	0	1	300
HPAP-019	Non-diabetic	22	Caucasian	Male	29,8	PANC-DB	329	2874	0	0	0	1	26	0	0	0	0	0	3230
HPAP-022	Non-diabetic	39	Caucasian	Female	34,7	PANC-DB	1958	595	0	0	0	70	77	0	0	0	0	0	2700
HPAP-024	Non-diabetic	18	Caucasian	Male	24,3	PANC-DB	68	106	0	0	0	1246	271	0	0	0	0	0	1691
HPAP-026	Non-diabetic	24	Caucasian	Male	20,8	PANC-DB	119	132	0	0	0	234	32	0	0	0	0	0	517
HPAP-027	Non-diabetic	31	Caucasian	Female	32,71	PANC-DB	156	288	0	0	0	1500	140	0	0	0	0	0	2084
HPAP-029	Non-diabetic	23	Caucasian	Male	28,6	PANC-DB	504	551	0	0	0	494	280	0	0	0	0	0	1829
HPAP-034	Non-diabetic	13	Caucasian	Male	18,6	PANC-DB	53	30	0	0	0	173	74	0	0	0	0	0	330
HPAP-035	Non-diabetic	35	Caucasian	Male	26,91	PANC-DB	678	356	0	0	0	406	172	0	0	0	0	0	1612
HPAP-036	Non-diabetic	23	Caucasian	Female	16	PANC-DB	551	289	0	0	0	634	121	0	0	0	0	0	1595
HPAP-037	Non-diabetic	35	Caucasian	Female	21,9	PANC-DB	426	386	0	0	0	2178	246	0	0	0	0	0	3236
HPAP-038	Non-diabetic	13	Caucasian	Male	18,34	PANC-DB	641	634	0	0	0	94	49	0	0	0	0	0	1418
HPAP-039	Non-diabetic	5	Caucasian	Female	16,3	PANC-DB	42	88	0	0	0	1941	601	0	0	0	0	0	2672
HPAP-040	Non-diabetic	35	Caucasian	Male	23,98	PANC-DB	793	143	0	0	0	465	42	0	0	0	0	0	1443
HPAP-042	Non-diabetic	1	Caucasian	Male	17,9	PANC-DB	44	76	0	0	0	1610	364	0	0	0	0	0	2094
HPAP-043	Non-diabetic	15	Hispanic	Male	24,07	PANC-DB	86	193	0	0	0	797	123	0	0	0	0	0	1199
HPAP-044	Non-diabetic	3	Caucasian	Female	12	PANC-DB	60	91	0	0	0	1413	602	0	0	0	0	0	2166
HPAP-045	Non-diabetic	27	Caucasian	Female	26,2	PANC-DB	1356	972	0	0	0	108	30	0	0	0	0	0	2466
HPAP-047	Non-diabetic	8	Caucasian	Male	16,82	PANC-DB	41	41	0	0	0	1322	253	0	0	0	0	0	1657
HPAP-049	Non-diabetic	29	Caucasian	Male	37,2	PANC-DB	1349	768	0	0	0	57	23	0	0	0	0	0	2197
HPAP-050	Non-diabetic	21	Hispanic	Female	28,99	PANC-DB	739	234	0	0	0	482	29	0	0	0	0	0	1484
HPAP-051	Type 2 diabetic	43	African American	Female	45,49	PANC-DB	644	89	0	0	0	43	14	0	0	0	0	0	790
HPAP-052	Non-diabetic	27	African American	Male	38,72	PANC-DB	684	207	0	0	0	140	50	0	0	0	0	0	1081
HPAP-053	Non-diabetic	58	Caucasian	Female	24,2	PANC-DB	534	174	0	0	0	94	10	0	0	0	0	0	812
HPAP-054	Non-diabetic	40	Caucasian	Female	30,85	PANC-DB	1086	395	0	0	0	403	123	0	0	0	0	0	2007
HPAP-056	Non-diabetic	33	Caucasian	Male	32,89	PANC-DB	651	174	0	0	0	197	33	0	0	0	0	0	1055
HPAP-057	Type 2 diabetic	50	Caucasian	Female	30,49	PANC-DB	546	160	0	0	0	30	12	0	0	0	0	0	748
HPAP-058	Type 2 diabetic	34	African American	Female	29,26	PANC-DB	499	179	0	0	0	171	52	0	0	0	0	0	901
HPAP-059	Non-diabetic	35	Caucasian	Male	37,96	PANC-DB	197	139	0	0	0	498	239	0	0	0	0	0	1073
HPAP-061	Type 2 diabetic	59	African American	Female	38,27	PANC-DB	892	236	0	0	0	155	73	0	0	0	0	0	1356
HPAP-063	Non-diabetic	45	Caucasian	Female	38,41	PANC-DB	1032	344	0	0	0	49	52	0	0	0	0	0	1477
HPAP-065	Type 2 diabetic	40	African American	Male	37,47	PANC-DB	11	83	0	0	0	705	455	0	0	0	0	0	1254
HPAP-070	Type 2 diabetic	55	African American	Male	17,09	PANC-DB	760	93	0	0	0	303	45	0	0	0	0	0	1201
HPAP-072	Non-diabetic	19	Hispanic	Male	23,1	PANC-DB	505	207	0	0	0	132	50	0	0	0	0	0	894
HPAP-074	Non-diabetic	40	Caucasian	Female	36,88	PANC-DB	447	220	0	0	0	9	9	0	0	0	0	0	685
HPAP-075	Non-diabetic	35	Caucasian	Male	27,52	PANC-DB	735	130	0	0	0	112	10	0	0	0	0	0	987
HPAP-077	Non-diabetic	47	Caucasian	Male	32,78	PANC-DB	1273	273	0	0	0	161	40	0	0	0	0	0	1747
HPAP-079	Type 2 diabetic	52	Hispanic	Female	28,38	PANC-DB	289	56	0	0	0	128	10	0	0	0	0	0	483
HPAP-081	Type 2 diabetic	45	Caucasian	Female	28,91	PANC-DB	884	424	0	0	0	151	104	0	0	0	0	0	1563
HPAP-082	Non-diabetic	25	Caucasian	Male	23,96	PANC-DB	71	188	0	0	0	799	313	0	0	0	0	0	1371
HPAP-083	Type 2 diabetic	45	African American	Male	35,62	PANC-DB	461	139	0	0	0	511	186	0	0	0	0	0	1297
HPAP-085	Type 2 diabetic	48	Caucasian	Female	39,78	PANC-DB	325	799	0	0	0	305	119	0	0	0	0	0	1548
HPAP-088	Type 2 diabetic	37	Caucasian	Male	32,81	PANC-DB	751	280	0	0	0	972	341	0	0	0	0	0	2344
HPAP-091	Type 2 diabetic	50	Hispanic	Female	35,58	PANC-DB	298	368	0	0	0	60	50	0	0	0	0	0	776
HPAP-093	Non-diabetic	50	Caucasian	Male	34,98	PANC-DB	1540	5672	0	0	0	6358	287	0	0	0	0	0	13857
HI156(L)	Non-diabetic	57	Unknown	F	33.4	This study
HI152(L)	Non-diabetic	66	Unknown	M	25.6	This study
HI43(L)	Non-diabetic	33	Unknown	Unknown	Unknown	This study
HIR434(E)	Non-diabetic	50	Unknown	F	24.2	This study
HI136 (L)	Non-diabetic	39	Unknown	F	36	This study
R441(E)	Non-diabetic	31	Unknown	M	34.9	This study
R443(E)	Non-diabetic	25	Unknown	F	23	This study
R432(E)	Type 2 diabetic	66	Unknown	F	36.5	This study
