## Supplemental Table 2 for "Predicting the Key Regulators of Cell Identity in Human Adult Pancreas"

### Sheet: Table S2
Supplementary Table 2. Overview of marker genes used to annotate cell populations.
This table is related to Figure 1.
Alpha	Beta	Gamma	Delta	Acinar	Ductal	Stellate	Endothelial
GCG	INS	PPY	SST	PRSS1	KRT19	COL1A2	PLVAP
CHGA	IAPP	CHGA	CHGA	CPA1	SPP1	ACTA2	VWF
TTR	CHGA	AQP3	LEPR	CPA2	SOX9	TIMP1	PECAM1
CRYBA2	PCSK1	SERTM1	RBP4	CELA3	CFTR	LAMA2	FLT1
TM4SF4	G6PC2	CARTPT	BCHE	CELA3B	ANXA4	NEGR1	CD36
MAFB	RBP4	ETV1	HHEX	PNLIPRP2	BICC1	DCN	SLCO2A1
ARX	NKX6-1	LMO3	PSIP1	AMY2A	SLC4A4	LUM
IRX2	PDX1	MEIS1		AMY2B		SPARCL1
				RBPJL		FABP4
