## Supplemental Table 3 for "Predicting the Key Regulators of Cell Identity in Human Adult Pancreas"

### Sheet: Table S3
Supplementary Table 3. Overview of all 142 regulons.
This table is related to Figure 2, 3 and 4.
ARID3A	CREM	FOSL1	HOXB6	MECOM	POU2F3	SOX4	ZNF672
ARNT	DBX2	FOXF1	HOXC5	MEF2C	POU6F1	SOX7	ZNF705D
ARX	DLX3	FOXO3	HOXD13	MEIS2	PPARA	SOX9
ASCL2	DLX4	GATA1	HOXD3	MGA	PPARD	SPI1
ATF2	E2F2	GATA4	HOXD9	MLX	PRDM1	SPIB
ATF3	E4F1	GATA6	IKZF1	MSC	PTF1A	SREBF1
ATF4	EGR1	GLIS3	IRF1	MYC	RBPJL	SREBF2
BBX	EGR2	HAND1	IRF3	NEUROD1	RELA	STAT1
BCL6	EGR4	HES1	IRF6	NFE2L2	RELB	STAT3
BCL6B	EHF	HES5	IRF7	NFIB	REST	STAT4
BHLHE22	ELF1	HEY2	IRX2	NFIC	RFX2	TCF21
BHLHE40	ELF3	HEYL	JUN	NFKB1	RFX6	TEAD2
BHLHE41	ELK3	HIF1A	JUNB	NKX2-3	RUNX1	TFE3
CDX2	EN1	HLX	JUND	NKX2-8	RUNX3	TFEC
CEBPB	ERG	HMX3	KLF10	NR1H2	RXRG	TGIF1
CEBPE	ESRRA	HNF1B	KLF5	NR1H4	SMAD3	TWIST2
CEBPG	ETS2	HOXA1	KLF6	NR5A2	SNAI2	XBP1
CREB3	ETV4	HOXA3	MAFB	ONECUT1	SOX17	ZBTB33
CREB3L2	FOS	HOXA5	MAFF	PAX6	SOX18	ZIC1
CREB5	FOSB	HOXA6	MAFG	PDX1	SOX3	ZNF385D
