## Supplemental Table 4 for "Predicting the Key Regulators of Cell Identity in Human Adult Pancreas"

### Sheet: Table S4
Supplementary Table 4: List of regulon specificity scores for all 142 regulons of non-diabetic alpha, beta, acinar and ductal cells.
List of regulon specificity scores for all 142 regulons of non-diabetic alpha, beta, acinar and ductal cells. This table is related to Figure 3 and 4.
Alpha		Beta		Acinar		Ductal
Regulon	Regulon specificity score	Regulon	Regulon specificity score	Regulon	Regulon specificity score	Regulon	Regulon specificity score
STAT4	0.4783	ZNF705D	0.50348	PTF1A	0.54318	POU2F3	0.39047
ARX	0.44958	RXRG	0.4002	RBPJL	0.54237	CDX2	0.38792
IRX2	0.44659	ASCL2	0.38367	MECOM	0.54195	PPARD	0.38681
PAX6	0.44389	HOXD13	0.38286	HEYL	0.53623	NR5A2	0.38414
JUND	0.43741	PDX1	0.37532	GATA4	0.52407	NR1H4	0.37649
EGR4	0.4359	NEUROD1	0.33802	NKX2-8	0.49981	ONECUT1	0.37574
MAFB	0.43558	ZNF385D	0.3362	SNAI2	0.40825	TEAD2	0.37541
NEUROD1	0.43366	PAX6	0.33592	NR5A2	0.3374	HAND1	0.36967
SREBF1	0.42427	BHLHE41	0.33278	TGIF1	0.32265	DLX4	0.36118
RFX6	0.42121	RFX6	0.33147	SPI1	0.31533	ESRRA	0.35902
RFX2	0.41678	CREB3L2	0.32582	CEBPE	0.31206	RUNX3	0.35589
MAFG	0.4154	ZBTB33	0.32535	KLF5	0.3035	HES5	0.3552
CREB3L2	0.41291	MEIS2	0.32475	BCL6	0.29996	SMAD3	0.35468
JUNB	0.41071	XBP1	0.32346	SMAD3	0.29585	ZIC1	0.34961
CREM	0.40705	GLIS3	0.31987	SPIB	0.29452	TGIF1	0.3487
FOSB	0.40115	BBX	0.31688	PPARD	0.29422	SOX3	0.34355
STAT3	0.39717	MLX	0.3164	MEF2C	0.29306	DLX3	0.33918
MEIS2	0.39587	RFX2	0.31577	REST	0.29294	HMX3	0.3343
SREBF2	0.39529	SREBF1	0.31543	MYC	0.29261	HNF1B	0.33367
KLF6	0.39361	CREB3	0.31373	FOXO3	0.29186	NFIB	0.33273
JUN	0.39346	CEBPG	0.3116	POU2F3	0.28924	SOX9	0.3327
FOS	0.39345	MAFB	0.3109	ONECUT1	0.28687	KLF5	0.32587
MLX	0.39308	STAT1	0.30981	SOX7	0.2865	ELK3	0.3196
RELA	0.39297	MGA	0.3098	RUNX3	0.28442	REST	0.31895
KLF10	0.38991	ELF1	0.30851	SOX3	0.28	IRF1	0.31864
PPARA	0.38929	TFE3	0.30563	IRF7	0.27852	GLIS3	0.31753
ELF3	0.38896	HIF1A	0.30559	CEBPB	0.27827	CREB5	0.31716
HIF1A	0.38838	ATF2	0.30532	IRF1	0.27782	RUNX1	0.31622
ELF1	0.38836	EGR4	0.30476	NFIC	0.27683	BCL6	0.31331
CREB3	0.38791	SREBF2	0.30376	HEY2	0.2757	MAFF	0.31063
XBP1	0.38743	ARNT	0.30339	BHLHE40	0.27523	EHF	0.3094
STAT1	0.38703	STAT3	0.30058	HOXB6	0.27491	ETV4	0.30824
CEBPG	0.38667	CREM	0.30033	ETS2	0.27389	BHLHE40	0.30797
TFE3	0.3865	NFE2L2	0.29978	NFIB	0.27315	HOXB6	0.3072
ATF4	0.38574	KLF10	0.29959	HAND1	0.27175	RELB	0.3047
EGR1	0.38495	ATF4	0.29458	SOX18	0.2717	FOSL1	0.30007
IRF6	0.38407	HES1	0.29287	ELK3	0.27135	ETS2	0.30006
HLX	0.38362	EGR2	0.29095	ATF4	0.27043	GATA6	0.29808
ZNF385D	0.38249	ETS2	0.28951	TEAD2	0.27034	HEY2	0.29721
ATF2	0.37969	EGR1	0.28739	RUNX1	0.2702	KLF6	0.29558
ATF3	0.37769	CEBPB	0.28703	BHLHE41	0.26987	SPIB	0.29497
NFKB1	0.3774	FOS	0.28675	FOSL1	0.26868	DBX2	0.29471
HES1	0.37703	ATF3	0.28507	NFKB1	0.26761	TWIST2	0.2943
EGR2	0.37546	ETV4	0.28456	SOX4	0.26484	IRF7	0.29401
ETV4	0.37463	ELF3	0.28256	MAFF	0.2646	NFKB1	0.29329
NFE2L2	0.3739	CREB5	0.28188	RELB	0.26431	POU6F1	0.29285
SOX4	0.37375	NR1H2	0.28154	EHF	0.26371	SOX4	0.29259
RELB	0.37351	FOSL1	0.28058	GATA1	0.26327	BHLHE41	0.29178
EHF	0.37343	JUNB	0.27954	KLF6	0.26306	ATF3	0.29171
NFIC	0.37279	BHLHE40	0.27943	JUN	0.26238	MYC	0.28949
MGA	0.37266	FOXO3	0.27811	ATF3	0.26186	ELF3	0.28866
FOSL1	0.37224	RELA	0.27781	ELF3	0.26155	HES1	0.28785
HOXA6	0.36926	MAFF	0.27624	ZIC1	0.26109	NR1H2	0.28656
MAFF	0.36894	EHF	0.27613	NFE2L2	0.25983	RELA	0.28615
CREB5	0.36811	REST	0.27551	HNF1B	0.25798	BHLHE22	0.28464
GATA6	0.36616	MYC	0.27543	ETV4	0.25793	ZNF672	0.28413
ETS2	0.36504	ARX	0.27527	EGR1	0.2576	MEF2C	0.28155
ASCL2	0.36345	HNF1B	0.27355	XBP1	0.25731	IRF3	0.2811
ZBTB33	0.36335	ZNF672	0.27308	CEBPG	0.25715	HLX	0.28033
NR1H2	0.36312	STAT4	0.27306	FOSB	0.25621	EGR2	0.27945
IRF3	0.36178	IRX2	0.27279	JUND	0.2556	TCF21	0.27938
MYC	0.36162	E2F2	0.27243	ELF1	0.2553	IKZF1	0.27588
RUNX1	0.36162	ELK3	0.27144	HES5	0.25529	IRF6	0.27547
FOXO3	0.35953	KLF5	0.27012	PRDM1	0.25501	GATA1	0.27295
HNF1B	0.35914	FOSB	0.26991	KLF10	0.2544	KLF10	0.27106
HOXD13	0.35859	RUNX1	0.26955	EGR2	0.25426	NFE2L2	0.27092
IRF1	0.35782	HLX	0.26917	NR1H2	0.25382	TFE3	0.26991
ELK3	0.35726	SOX4	0.26861	RELA	0.25199	CEBPB	0.26932
BBX	0.35711	NFIC	0.26576	JUNB	0.25039	HIF1A	0.26911
IRF7	0.3563	JUN	0.26546	CDX2	0.25026	STAT1	0.26809
ARNT	0.35364	E4F1	0.2644	SOX9	0.24896	BCL6B	0.26779
SOX9	0.34583	FOXF1	0.26437	FOS	0.24756	ATF4	0.2674
PRDM1	0.34502	HOXB6	0.263	HIF1A	0.24701	NFIC	0.26738
KLF5	0.34318	BCL6	0.26261	CREB3	0.247	JUN	0.2668
REST	0.34252	PRDM1	0.26222	E2F2	0.24699	SPI1	0.26585
E2F2	0.34223	JUND	0.26204	CREB5	0.24525	FOXF1	0.26578
RXRG	0.34206	MAFG	0.26181	MLX	0.24485	STAT3	0.26518
ZNF672	0.33824	IRF7	0.26145	ZNF385D	0.24446	CREB3	0.26426
BHLHE40	0.33664	SOX9	0.26141	MAFG	0.24366	PRDM1	0.26329
HOXB6	0.33365	ERG	0.26136	ZNF672	0.24355	JUNB	0.26271
GLIS3	0.33198	MEF2C	0.2598	HLX	0.24334	PDX1	0.262
PDX1	0.33158	NFKB1	0.25964	ARNT	0.24267	SREBF2	0.2608
SNAI2	0.32934	KLF6	0.2593	ESRRA	0.24266	CEBPG	0.26079
NFIB	0.32814	IRF3	0.25852	STAT1	0.24256	HOXA6	0.2607
TWIST2	0.32453	HOXD9	0.25807	CREM	0.24222	MSC	0.26024
HAND1	0.32314	SPIB	0.25712	ZBTB33	0.24153	FOS	0.25983
BHLHE41	0.32198	HEY2	0.25672	FOXF1	0.24078	MLX	0.25923
SPIB	0.32165	PPARA	0.25552	TWIST2	0.23985	ELF1	0.25881
CEBPE	0.32093	IRF1	0.25385	ERG	0.23964	EGR1	0.25851
NR1H4	0.31809	RELB	0.25258	HES1	0.2383	FOXO3	0.25839
CEBPB	0.3172	NR1H4	0.2519	ATF2	0.23765	ATF2	0.25448
SMAD3	0.31109	HOXA6	0.2512	TFE3	0.2373	E2F2	0.25366
DLX3	0.3087	SMAD3	0.24955	NR1H4	0.2367	FOSB	0.25275
HOXD9	0.30703	CDX2	0.2477	STAT3	0.23541	CREM	0.25234
ESRRA	0.30626	IRF6	0.24655	GLIS3	0.23533	ZNF385D	0.25086
TEAD2	0.30591	NFIB	0.24443	CREB3L2	0.23472	XBP1	0.24925
BCL6	0.30425	TGIF1	0.23911	PPARA	0.23462	PPARA	0.24513
HEY2	0.30404	HAND1	0.23557	HMX3	0.23454	SNAI2	0.2449
TGIF1	0.30329	HOXD3	0.23411	IRF3	0.2336	MGA	0.24332
POU6F1	0.30045	SNAI2	0.23317	POU6F1	0.23357	ZBTB33	0.24323
ERG	0.29987	GATA6	0.23267	IRF6	0.23322	ARNT	0.24061
RUNX3	0.29956	ONECUT1	0.22979	SREBF2	0.23286	SOX7	0.24004
SOX17	0.29924	RUNX3	0.22759	BBX	0.23275	MAFG	0.23775
ONECUT1	0.29884	ESRRA	0.22595	ARID3A	0.231	RFX2	0.2342
CDX2	0.29198	TEAD2	0.22494	NKX2-3	0.2306	IRX2	0.23385
ZIC1	0.28904	ARID3A	0.22374	GATA6	0.2304	HOXA1	0.23334
E4F1	0.2864	POU6F1	0.22301	PDX1	0.22902	HOXD3	0.23294
ARID3A	0.28405	CEBPE	0.22089	DLX3	0.22659	EN1	0.23283
PPARD	0.27184	GATA1	0.21722	HOXD3	0.22503	ARID3A	0.23109
HOXD3	0.27134	PPARD	0.21505	HOXD9	0.22475	BBX	0.23103
FOXF1	0.2684	POU2F3	0.21488	IRX2	0.22396	ARX	0.22992
HES5	0.26167	NKX2-8	0.21408	IKZF1	0.22279	HOXA3	0.22837
NR5A2	0.2538	TWIST2	0.21294	ARX	0.221	CREB3L2	0.22696
NKX2-8	0.25334	ZIC1	0.21228	BCL6B	0.22005	HOXD13	0.22594
MEF2C	0.25204	DLX3	0.21066	MSC	0.21856	JUND	0.22574
GATA4	0.25202	NR5A2	0.20933	RXRG	0.21846	ERG	0.2256
RBPJL	0.24446	SOX7	0.20822	MAFB	0.21842	MEIS2	0.22195
POU2F3	0.24343	IKZF1	0.20565	MGA	0.21833	GATA4	0.22193
BCL6B	0.24253	HES5	0.20559	SOX17	0.21806	SOX18	0.22148
MECOM	0.23978	NKX2-3	0.20489	RFX2	0.21736	NKX2-8	0.22099
PTF1A	0.2392	GATA4	0.1985	EGR4	0.2167	HOXD9	0.22096
IKZF1	0.23825	HOXA1	0.19772	HOXA3	0.21102	MAFB	0.22078
HOXA5	0.23618	BCL6B	0.1973	SREBF1	0.21039	EGR4	0.21902
SPI1	0.23311	HOXA3	0.19193	HOXD13	0.20731	ASCL2	0.21699
HMX3	0.23208	HOXA5	0.19157	E4F1	0.20716	SREBF1	0.21549
HOXA3	0.2303	HMX3	0.18907	STAT4	0.20583	MECOM	0.21506
SOX7	0.21524	PTF1A	0.18815	HOXA5	0.20467	PTF1A	0.21278
HEYL	0.21513	MECOM	0.18807	DBX2	0.20376	RXRG	0.21237
NKX2-3	0.21421	SOX18	0.18383	RFX6	0.20139	RBPJL	0.20787
HOXA1	0.21346	RBPJL	0.18337	MEIS2	0.19911	CEBPE	0.20504
SOX18	0.20921	SPI1	0.1821	HOXA6	0.19793	RFX6	0.20481
GATA1	0.20516	HEYL	0.18036	NEUROD1	0.19688	HOXA5	0.20418
DLX4	0.19445	MSC	0.17993	DLX4	0.19677	E4F1	0.2026
DBX2	0.19033	DBX2	0.17809	ASCL2	0.19664	STAT4	0.19897
BHLHE22	0.19023	EN1	0.17728	BHLHE22	0.19412	HEYL	0.19712
SOX3	0.1901	BHLHE22	0.17669	HOXA1	0.19329	NEUROD1	0.19312
ZNF705D	0.18612	SOX3	0.17342	PAX6	0.19141	NKX2-3	0.18679
EN1	0.18553	TCF21	0.17332	TCF21	0.19081	ZNF705D	0.18506
MSC	0.18322	SOX17	0.17285	EN1	0.18609	TFEC	0.1823
TCF21	0.17541	DLX4	0.17168	TFEC	0.18063	PAX6	0.17837
HOXC5	0.17502	HOXC5	0.17101	HOXC5	0.17065	HOXC5	0.17684
TFEC	0.17159	TFEC	0.1702	ZNF705D	0.17059	SOX17	0.17681
