## Supplemental Table 5 for "Predicting the Key Regulators of Cell Identity in Human Adult Pancreas"

### Sheet: Table S5
Supplementary Table 5: List of putative target genes for each regulon.
List of putative target genes for each regulon. This table is related to Figure 2, 3 and 4.
Regulon	Target genes
ARID3A	NCMAP, RWDD3, UBE2E1, XPO7, ARID3A
ARNT	ROR1, BPGM, HGSNAT, DDX10, SYNJ2BP, ZNF106
ARX	SYNC, SYDE2, NAV1, GPR137B, LBH, LCLAT1, PRKCE, CNNM3, GALNT13, KCNJ3, HDAC4, SNED1, LMCD1, THRB, CACNA2D2, RYBP, SLC7A14, FGF12, WDFY3, ANK2, FBXW7, PDE4D, SMAD5, RREB1, DEK, PACSIN1, FOXP4, BVES, MICAL1, REV3L, ENPP1, ARFGEF3, SDK1, C1GALT1, VSTM2A, VGF, LRRC4, TMEM178B, MAOB, PPP2R2A, DPYSL2, FABP5, RIMS2, NDRG1, GADD45G, ZNF462, COL27A1, CACFD1, RXRA, PHPT1, LMO1, DGAT2, AGAP4, LOXL4, NEURL1,…
ASCL2	SUSD4, TAGLN3, FKBP5, TBCC, GPSM1, INS, ABCC8, LRP5, FXYD2, PDX1, SYT16, LYSMD2, G6PC3, NKX2-2
ATF2	BCAS2, RAB10, ARHGEF38, EYS, WASF1, COG5, UBN2, TMEM185A, PRPSAP2, DNAL4
ATF3	PANK4, HP1BP3, PAFAH2, RCC1, PEF1, BSDC1, LINC01137, AKIRIN1, PTPRF, OSBPL9, JUN, NFIA, DNAJB4, ADGRL2, CYR61, CNN3, STXBP3, DENND2D, NOTCH2, MCL1, ARNT, ZNF687, CHTOP, RAB25, TAGLN2, SDHC, UAP1, TIPRL, GAS5, MIR181A1HG, KLHL12, BTG2, C1orf116, TRAF5, ATF3, PROX1, LYPLAL1, DUSP10, KCNK1, HNRNPU, LAPTM4A, RHOB, MPV17, FNDC4, GCKR, LBH, PLEKHH2, ACTR2, SLC35F5, INSIG2, RND3, NR4A2, GALNT3, DYNC1I2,…
ATF4	RPL11, SESN2, SARS, CSRP1, MTHFD2, UGDH, TARS, RPS23, VDAC1, HSPA9, SQSTM1, GARS, CHCHD2, PABPC1, PSAT1, FOSL1, SHMT2, SLC25A3, TXNRD1, CLIP1, SLC7A1, TPT1, CHAC1, RSL24D1, EIF1, ACTG1, TRIB3, TPM4, CEBPG, MYADM, XBP1, ATF4
BBX	HP1BP3, PKP4, BBX, ABLIM2, FAM3C, SMCO4
BCL6	GALNT2, CYP1B1, EPAS1, BCL6, SPRY1, CXCL14, STEAP4, GPC3, HNRNPF, IGF1, CDC42EP4, ADA, ADAMTS1
BCL6B	HYAL2, HLA-F, NOTCH4, ADGRF5, CLEC1A, MYLPF, CLDN5, ERG
BHLHE22	COL16A1, OLFML3, ADAMTS12, C7, SERPINE1, BHLHE22, ASPN, SVEP1, SPON1, C1R, LUM, DCN, COL1A1, LTBP4
BHLHE40	ADGRB2, FHL3, SYNPO, IER3, CDKN1A, GALNT9, SEMA4B, NR1D1, STAT3, ELANE
BHLHE41	WLS, CMSS1, GOLGB1, RNF13, SNX2, TUBB2A, TUBB2B, TRAM1, FXYD2, BHLHE41, RNMT, CXADR
CDX2	SEL1L3, EDN1, TUBB, CREB5, TSPAN8, FLRT2, TPM1, HSD17B2, HNF1B, LGALS4
CEBPB	CYP26B1, TMEM158, PURA, ARSI, ID4, SLC38A2, TBX3, NCOR2, GLRX5, CHAC1, TMEM132E, TBX2, NPTX1, CEBPB
CEBPE	GPR3, IGFBP2, STK16, PRR16, ADAMTS2, STX11, CA5BP1
CEBPG	YARS, SARS, SLC1A4, RAB1A, MTHFD2, IQCA1, UBE2D3, TARS, PSMB1, GARS, SBDS, SBDSP1, RHEB, DYNLT3, TCEA1, IARS, SWAP70, EIF3M, CAPRIN1, PPA1, DAZAP2, XPOT, RAP1B, PGAM1P5, SLC25A3, TMED2, WARS, HERPUD1, EIF1, PRNP, CEBPG, DDX3Y, ATF4
CREB3	SDF4, AURKAIP1, SSU72, WRAP73, DNAJC11, VAMP3, ENO1, DFFA, TARDBP, AGTRAP, PITHD1, GALE, HMGCL, DNAJC8, PEF1, RBBP4, SMIM12, THRAP3, CAP1, AKR1A1, BTF3L4, JAK1, WLS, SORT1, WDR77, RHOC, NRAS, ATP1A1, SCNM1, CHTOP, C1orf43, UBAP2L, FLAD1, SCAMP3, SLC25A44, MRPL24, TAGLN2, NCSTN, POGK, TADA1, MPZL1, TIPRL, TOR1AIP2, QSOX1, IVNS1ABP, UCHL5, ADIPOR1, TMEM183A, ARF1, C1orf198, RNASEH1, ITGB1BP1, YWHAQ…
CREB3L2	PER3, CLSTN1, CLCN6, DNAJC16, UBR4, ECE1, RCAN3, SFPQ, RAB3B, PLPP3, DNAJC6, SERBP1, WDR63, LRRC8D, DPYD, KIAA1324, SORT1, AMPD2, SLC16A1, BCAS2, CSDE1, SEC22B, BCL9, ARNT, TRIM46, SYT11, DCAF8, COPA, UAP1, VAMP4, SUCO, PAPPA2, XPR1, C1orf21, EDEM3, PTGS2, NAV1, ADIPOR1, NFASC, KLHDC8A, RAB29, PLXNA2, MIA3, RGS7, AKT3, DESI2, HNRNPU, NBAS, LAPTM4A, LDAH, TMEM214, EMILIN1, FAM98A, QPCT, CDC42EP3, …
CREB5	CSRP1, IL1R1, MAP4, PHLDB2, LPP, SLC4A4, PDLIM3, DCDC2, TNFRSF21, DST, ITGB8, CREB5, YWHAZ, EXT1, GLIS3, ANXA2P2, CTNND1, AHNAK, PRSS23, KIAA1217, ITGB1, VCL, KRT80, TJP1, ANXA2, KRT23, LDLR, TPM4, MYADM, RCAN1
CREM	DNTTIP2, BCAS2, ADAMTS4, TOR1AIP1, RAB1A, LMCD1, EIF1B, HOMER1, CYSTM1, CYCS, SBDS, PNPLA8, RHEB, DYNLT3, ZFAND5, ISCA1, CREM, ARID5B, WBP11, NDUFA4L2, AVPR1A, FZD10, TNFRSF19, EIF1, GJC1, HIGD1B, C1QTNF1, CHMP1B, PTPN1, NOTCH3, TPM4, ZNF331, ZBTB21
DBX2	DPT, ANGPTL1, LTBP1, COL3A1, COL6A3, SFRP2, TCF21, SERPINE1, C1R, LUM, FBN1
DLX3	MTOR, TMEM56, ENC1, ITGB8, NOV, ACY3
DLX4	CTSE, PSORS1C1, PLEKHG1, BAMBI, KRT17
E2F2	CLSPN, UBE2T, DTL, EXO1, RRM2, NCAPH, MCM6, BARD1, HJURP, NCAPG, DCK, CENPU, MCM7, EZH2, MCM4, DSCC1, SMC2, FAM111B, FEN1, CDCA5, HELLS, NUSAP1, PKMYT1, ORC6, CDT1, CDC6, PCNA, E2F1, MYBL2, UHRF1, DNMT1, ASF1B, CDC45, MCM5, CENPM
E4F1	CRTC2, PRICKLE3, RAB39B, LINC00517, GCHFR, E4F1, FBXO27
EGR1	JUN, H3F3A, RHOBTB3, DUSP1, HSP90AB1, EGR3, KLF10, DYNLL1, HMGB1, FOS, TOB1, SOCS3, FOSB
EGR2	ATF3, EGR1, EGR2, ONECUT1, YPEL2, DDX5
EGR4	MFN2, ARHGEF10L, EIF4G3, STMN1, ARID1A, WASF2, CTPS1, RNF220, TTC39A, ROR1, TSPAN2, BCL9, SV2A, CELF3, ASH1L, SYT11, MPC2, VAMP4, IVNS1ABP, BTG2, PROX1, CNIH3, GNG4, AKT3, KIF3C, FOSL2, LBH, PREPL, ERLEC1, RTN4, XPO1, EGR4, CTNNA2, DUSP2, EPB41L5, AMER3, NR4A2, GCA, OSBPL6, NEUROD1, MARCH4, IGFBP5, PTPRN, CHPF, TMEM198, ARPC4, GNAI2, CACNA1D, ZNF148, VWA5B2, FAM131A, FGF12, CRMP1, WFS1, LDB2, LCO…
EHF	TMEM51, EPHA2, MUL1, HNRNPR, KIAA1522, ZC3H12A, PTPRF, DPH2, JUN, BCL10, TMEM167B, DENND2D, CTTNBP2NL, FMO5, SF3B4, APH1A, TPM3, EFNA1, MRPL24, IGSF8, F11R, TSTD1, NECTIN4, SFT2D2, BLZF1, PIGC, QSOX1, ZNF281, LAD1, H3F3A, FAM49A, SF3B6, RASGRP3, CEBPZOS, MEIS1, ANXA4, TPRKB, VAMP8, SNRNP200, KANSL3, COX5B, TBC1D8, TMEM87B, TANC1, ITGB6, GALNT3, ITGAV, CFLAR, ARPC2, PDCD6IP, LRRFIP2, KIF9, PHLDB2,…
ELF1	SDC3, MARCH7, DYNC1I2, TBC1D5, CHMP2B, ATP6V1A, NMD3, EXOC1, IL6ST, GPBP1, CSNK1A1, SLU7, CANX, RPS4X, GFRA2, ERP44, RABGAP1, SET, CELF1, DDX6, TM9SF3, TBK1, YEATS4, RPL6, AATF, VEZF1, RIOK3, ITCH, SAFB, ZNF568, NRIP1
ELF3	NOC2L, AGRN, AURKAIP1, MRPL20, CDK11B, RER1, PRDM16, NPHP4, ACOT7, PARK7, AGTRAP, MFN2, TMEM51, EFHD2, FBLIM1, EPHA2, NECAP2, RCC2, ARHGEF10L, PQLC2, MUL1, DDOST, RAP1GAP, CDC42, EPHB2, LUZP1, HNRNPR, RPL11, LYPLA2, GALE, PNRC2, NCMAP, CLIC4, SYF2, CNKSR1, NUDC, NR0B2, KDF1, TMEM222, WASF2, PHACTR4, SRSF4, PUM1, PEF1, EIF3I, MARCKSL1, KIAA1522, PHC2, KIAA0319L, ADPRHL2, STK40, ZC3H12A, SNIP1, YRD…
ELK3	AGRN, AGTRAP, DHRS3, FBLIM1, EPHA2, RCC2, HSPG2, CDC42, C1QC, EPHB2, LUZP1, PNRC2, CLIC4, WASF2, SDC3, PUM1, EIF3I, MARCKSL1, KIAA1522, PHC2, STK40, ZC3H12A, SNIP1, FHL3, CAP1, SLC2A1, TCTEX1D4, NSUN4, NFIA, JAK1, GNG12, GNG5, CYR61, LMO4, GFI1, TAF13, GNAI3, CSF1, CTTNBP2NL, RHOC, DCLRE1B, VANGL1, TXNIP, SF3B4, APH1A, ZNF687, S100A10, S100A11, SPRR2A, S100A16, CRTC2, SHE, SHC1, ADAM15, EFNA1, AR…
EN1	COL6A3, PTX3, RSPO3, COL14A1, SVEP1, TNC, FGF7, COL1A1, HSPB6, FBLN1
ERG	LDLRAD2, FAM110D, VAMP5, FAM107A, ARHGAP31, TM4SF18, LIFR, PELO, BTNL9, ITM2A, F8, SOX7, IFITM1, SRGN, VWF, RILPL2, FLT1, CLEC14A, CPNE2, CDH5, PECAM1, SEC14L1, SMAD7, TCF4, THBD, CD93, PLVAP, PCAT19, SHANK3, MIR155HG, ERG
ESRRA	CDK18, SLC35B2, HEBP2, FRMD1, ESRRA, CX3CL1, ERBB2, ETV4, SLC16A5, KLF16, ZNF574, PPP1R13L, TRIOBP
ETS2	NOC2L, AGRN, UBE2J2, RER1, PRDM16, WRAP73, RERE, AGTRAP, MFN2, KAZN, EFHD2, FBLIM1, EPHA2, SZRD1, NECAP2, RCC2, MUL1, DDOST, ECE1, HSPG2, LUZP1, LYPLA2, FUCA1, IL22RA1, IFNLR1, CLIC4, EXTL1, WASF2, SDC3, KHDRBS1, EIF3I, MARCKSL1, KIAA1522, PHC2, STK40, ZC3H12A, SNIP1, GNL2, SF3A3, FHL3, BMP8A, CAP1, NFYC, HIVEP3, SLC2A1, NFIA, PGM1, JAK1, LEPROT, PDE4B, GNG12, GNG5, BCL10, CYR61, LMO4, TGFBR3, EX…
ETV4	PLEKHN1, AGRN, UBE2J2, FAAP20, PRDM16, ENO1, PIK3CD, CASZ1, MFN2, DHRS3, TMEM51, EFHD2, ZBTB17, EPHA2, NECAP2, SDHB, ARHGEF10L, CAPZB, NBL1, MUL1, DDOST, SH2D5, TCEA3, IL22RA1, IFNLR1, SRRM1, SYF2, TRIM63, CNKSR1, WASF2, SRSF4, PUM1, PEF1, KIAA1522, GJA4, TRAPPC3, STK40, ZC3H12A, FHL3, MYCBP, RHBDL2, CAP1, NFYC, SLC2A1, ELOVL1, DPH2, UQCRH, HSD52, LEPROT, GNG12, ST6GALNAC3, GNG5, BCL10, FRRS1, GN…
FOS	SSU72, ERRFI1, SLC25A33, USP48, JUN, JAK1, AHCYL1, RAB25, MGST3, CACYBP, RGS2, BTG2, ATF3, HNRNPU, RHOB, EPAS1, CALM2, EGR4, NR4A2, MYO1B, ZFAND2B, ATP1B3, CCNL1, STIM2, CLCN3, ISL1, CARTPT, EFNA5, SKP1, EGR1, CYSTM1, TTC1, DUSP1, ID4, ZNRD1, LSM2, HSPA1A, HSPA1B, FKBP5, SRSF3, HSP90AB1, HMGN3, PNRC1, GTF2H5, C1GALT1, IL6, HNRNPA2B1, SBDSP1, LRCH4, GNB2, FIS1, NDUFB2, USP11, ZNF711, ARMCX3, SSR4,…
FOSB	CAMK2N1, JUN, ATF3, MZT2A, H1FX, TIPARP, EGR1, SRF, CD81, WEE1, CALY, NR4A1, HSPH1, IRS2, FOS, SERF2, PER1, JUND, FOSB
FOSL1	PLEKHN1, HES4, RNF223, KLHL21, CAMTA1, ERRFI1, ENO1, PIK3CD, TMEM51, EFHD2, CLCNKA, EPHA2, ARHGEF19, MUL1, CDC42, EPHB2, LUZP1, SFN, NUDC, GPR3, SESN2, PHACTR4, SNHG3, YTHDF2, PTPRU, SERINC2, TINAGL1, COL16A1, PTP4A2, KIAA1522, PHC2, GJB3, PSMB2, MAP7D1, STK40, ZC3H12A, RSPO1, YRDC, FHL3, UTP11, BMP8A, PABPC4, MYCL, MFSD2A, RLF, HIVEP3, SLC2A1, ELOVL1, PLK3, HECTD3, PRDX1, AKR1A1, MKNK1, EFCAB14,…
FOXF1	PDE4B, RGS5, EPAS1, PDE1A, NRP2, PPARG, PLXND1, MEF2C, AKAP2, STOM, ITPRIP, CSRP2, EDNRB, TCF4
FOXO3	DNAJB4, ARL14, NAT8L, FOXO3, ZXDB, PTGR1, TNNT3, ETS1, PRKG1, BTG1, SAV1, CCP110, COPZ2, ZMYND8
GATA1	FBLN2, GATA2, CPA3, PIK3R1, LTC4S, BTK, SPECC1, GRAP2
GATA4	CTRC, CELA2A, CELA2B, CELA3B, CELA3A, AMY2B, PM20D1, REG3G, REG1A, CPB1, ALB, CLPS, CPA2, CPA1, PRSS1, PRSS2, GATA4, PRSS3, CEL, PNLIP, PNLIPRP1, PNLIPRP2, ERP27, PLA2G1B, RNASE1, ANPEP, PDIA2, GP2, AQP8, MT2A, CTRB2, CTRB1, RBPJL, SYCN
GATA6	SPATS2L, PHLDB2, FGFR3, OXR1, GATA6
GLIS3	WLS, SOAT1, REEP5, DCDC2, CREB5, GLIS3, FXYD2, ZFAND6, DLGAP4
HAND1	DHRS3, S100A16, LAMB3, RTKN, NEURL3, CLDN4, KRT8, SYNGR2, GGT1
HES1	ELOVL1, WDR77, MAP4, HES1, TUBB, SLC35B2, KLF10, ESYT1
HES5	GJA5, EFNA1, PLPP1, CLIC5, GALNT18, SMTNL2, PRR15L, TMC8, C1QTNF1, EVA1C
HEY2	SGK1, CYTH3, CNOT4, UVRAG, YAP1, ATXN1L, MAPK12
HEYL	PTH1R, CPA2, BGN, PRKG1, PNLIP, PNLIPRP1
HIF1A	ATP1B1, LAPTM4A, TFG, RAB7A, UBE2D3, DAP, CSNK1A1, NAMPT, HNRNPH2, TMBIM6, SLC25A3, HIF1A, VAPA
HLX	ALPL, ID3, CSMD2, PLPP3, GJA5, TRIB2, EPAS1, TMSB10, MAP4K4, LIMS2, SATB2, KLF7, RFTN1, CTNNB1, PTPRG, HEG1, MXD4, IGFBP7, FBXL7, SPRY4, MAML1, SGK1, HOXA5, ELMO1, CAV1, PODXL, ARHGAP6, MSN, TSC22D3, SOX7, SORBS3, PDE7A, HEY1, FABP5, PLEC, KLF4, CDK9, AIF1L, LRRC32, FEZ1, GRK5, APOLD1, ARHGDIB, TMTC1, ACVRL1, ELK3, FLT1, HMGB1, KL, STARD13, TSC22D1, MAX, DLL4, NGRN, CDH13, RARA, IGFBP4, EIF1, RAM…
HMX3	GALE, RIMS3, CA9, ITGB4, SLC16A3, FUT3, PRR36, BIK
HNF1B	AGRN, PRDM16, ERRFI1, CASZ1, MFN2, DHRS3, FBLIM1, RCC2, ALDH4A1, TCEA3, PTAFR, MECR, SDC3, PHC2, NFYC, CTPS1, GUCA2A, ELOVL1, PATJ, CACHD1, CRYZ, ADGRL2, DDAH1, BCAR3, SLC44A3, VAV3, CYB561D1, AHCYL1, CTTNBP2NL, VANGL1, ATP1A1, IGSF3, ANXA9, C1orf56, CGN, S100A16, EFNA1, MUC1, FDPS, LMNA, SEMA4A, TAGLN2, IGSF9, F11R, SDHC, MGST3, ATP1B1, KIAA0040, SOAT1, TOR1AIP2, QSOX1, NR5A2, LAD1, ELF3, SLC26A…
HOXA1	HOXA1, EBF2, SVEP1, THY1, EMP1, MGP, FBN1, NOL3
HOXA3	PDE4B, NDNF, SASH1, HOXA3, DLC1, NOTCH1, ADAM12, ARHGDIB, TMEM119
HOXA5	PCDH18, SLIT3, HOXA5, BGN, EBF2, ARHGEF17, PRKG1, NDUFA4L2, TBX3, EDNRB, HSPA2, HIGD1B
HOXA6	GJA4, COL3A1, IGFBP7, HOXA5, HOXA6, GEM, TPM2, C11orf96, TAGLN, CCDC3
HOXB6	GJA4, SLC6A9, PDE4B, SGIP1, NEGR1, CYR61, TMEM56, RCSD1, PKDCC, EPAS1, SERTAD2, DUSP2, ARID5A, NRP2, TNS1, ACKR3, RBMS3, LSAMP, MSX1, IGFBP7, DAB2, THBS4, NR2F1, SKP1, PDGFRB, SLIT3, STK10, HNRNPAB, FOXO3, GJA1, HOXA5, HOXA6, PDE1C, GLI3, IGFBP3, HGF, ARHGAP6, LONRF3, XPNPEP2, BGN, SCARA3, CEBPD, OSR2, COL14A1, HAS2, MYC, GPR20, KLF9, SVEP1, TNFSF15, PHF19, PRDM12, TNNT3, PHLDA2, C11orf96, FADS2,…
HOXC5	ITGA11, COL14A1, FBLN1
HOXD13	RXRG, RGS16, RGL1, G6PC2, CHN1, GPM6A, TRPM3, CADM1, HSP90B1, CHST8
HOXD3	IRS1, RARB, SLIT2, SPATA18, PDGFA, SVEP1, PAPPA, BRD3, TBX3, CILP, TBX2
HOXD9	POLR3GL, LIMS2, JADE2, TBPL1, SH2D3C, TP53I11
IKZF1	C1QA, PTAFR, LAPTM5, SLC6A9, RGS1, TMEM154, LST1, HLA-DQA1, IKZF1, BTK, ARHGEF6, SRGN, RGS10, CD69, ALOX5AP, LCP1, JPH4, PAQR5, TLE3, TPSB2, TPSAB1, C16orf54, CALB2, CD22, SAMSN1
IRF1	ISG15, EPHA2, ZC3H12A, PLK3, LRRFIP2, NFKBIZ, CCNL1, NFKB1, EGFLAM, IRF1, TNIP1, SQSTM1, TAP1, PIM1, PNRC1, TNFAIP3, SOD2, NAMPT, PLEC, RELA, BIRC3, MAP3K8, IFIT3, NFKB2, RND1, VPS37B, NFKBIA, LINC00640, MAP2K3, RARA, UBE2Z, HGS, GADD45B, TRIP10, ICAM1, JUNB, BCL3, RELB, NR1H2, PIM3, MX1
IRF3	GPX7, IVNS1ABP, PCDH1, SASH1, DBNL, SMARCD3, SGMS1, FARSA, PRKD2
IRF6	IRF6, IFIH1, OPTN, RAB5C
IRF7	CARF, FLJ20021, NFKBIL1, SLC25A40, ZFAT, FAM129B, IRF7, SLC39A13, IFIT3, RARG, C12orf10, OAS3, MAN2C1, SUPT4H1, RPS21, MIR155HG, MX1
IRX2	HMGN2, GPR3, TRIM33, GPR137B, KLF11, ATRAID, PRKCE, CCDC88A, EGR4, CNNM3, MAP4K4, GALNT13, HDAC4, SNED1, THRB, RYBP, USP13, LDB2, IGFBP7, CNOT6L, WDFY3, ANK2, TRIO, ANKH, PDE4D, CPLX2, RREB1, KIF13A, VEGFA, PHIP, BVES, ENPP1, ARID1B, ZDHHC14, SDK1, TNRC18, C1GALT1, GTF2IP1, TRRAP, VGF, TMEM178B, TBL1X, RAI2, SH3KBP1, ARX, MAOB, ELF4, FABP5, UBR5, NDRG1, AGO2, ZNF462, COL27A1, RXRA, PHPT1, TEAD1, …
JUN	JUN, ATF3, RHOB, RPL31, RPL37A, EGR1, DUSP1, HSPB1, XPNPEP2, RPL7A, RPLP2, FTH1, RPS3, KLF6, H2AFJ, RPL41, RPS29, FOS, RPLP1, ATP6V0C, MT2A, RPL13, GRN, EEF2, JUNB, IER2, DNAJB1, ZFP36, FOSB, RPL18, RPS9
JUNB	HES4, MXRA8, SSU72, FAAP20, AJAP1, GPR153, PHF13, DHRS3, PLEKHM2, FAM131C, ARHGEF10L, MINOS1, CAMK2N1, ECE1, RAP1GAP, ID3, TMEM222, GPR3, PEF1, MARCKSL1, SYNC, ZC3H12A, SLC2A1, PTPRF, RPS8, PLK3, JUN, JAK1, SSX2IP, CYR61, KIAA1324, NGF, MCL1, ENSA, CELF3, S100A13, RPS27, PMVK, PBXIP1, RUSC1, RAB25, LMNA, TAGLN2, IVNS1ABP, CSRP1, BTG2, ATF3, ARF1, C1orf35, MRPL55, GUK1, KCNK1, IRF2BP2, LINC01348, …
JUND	ACAP3, CAMK2N1, SRSF11, IL6R, MZT2A, PER2, CSRNP1, CACNA2D2, FOXP1, H1FX, ELL2, FOXP4, MARCKS, GNB2, FGFR1, DUSP8, BCL9L, CALY, SAMD4A, CHD2, SEZ6L2, ANKRD11, PER1, MTRNR2L1, MIDN, RPS28, JUND, SAMD4B, FOSB, EMC10, ZNF331, MICAL3
KLF10	TXNIP, BZW1, TAF9, ID4, COL21A1, NAMPT, RHEB, LAMP2, YWHAZ, KLF10, TMEM9B, OVOL1, TMBIM6, UBC, DDX5
KLF5	RNF223, MMEL1, MEGF6, SPSB1, EFHD2, FBLIM1, NBL1, TCEA3, CLIC4, SH3BGRL3, SFN, WASF2, SERINC2, TINAGL1, MARCKSL1, KIAA1522, ELOVL1, NOTCH2, APH1A, S100A14, LAMC2, NR5A2, C1orf116, LAMB3, DUSP10, POLE4, CAPG, SLC35F5, CFAP221, RALB, CXCR4, LYPD6, PRKRA, CCDC141, TMBIM1, BRPF1, VGLL4, ACAA1, ALS2CL, MST1R, SLC38A3, SEMA3B, PRKCD, TKT, C3orf52, MCCC1, EIF4G1, TMEM41A, PPP1R2, SEL1L3, KLF3, UGDH, RBM…
KLF6	LUZP1, OSBPL9, S100A10, S100A13, LMNA, PEAR1, ATF3, TGFB2, ANXA4, TMSB10, CTNNB1, PCBP4, FLNB, ZBTB20, TFDP2, RAP2B, ETV5, BCL6, LPP, HES1, SLC34A2, TMEM156, KLHL5, RBM47, PALLD, MYO10, CAST, WWC1, EDN1, DDAH2, PIM1, MYO6, MARCKS, RADIL, HSPB1, SMURF1, TFE3, FLNA, TACC1, KLF10, CDKN2B, SPTAN1, IGF2, SOX6, CD44, CTNND1, AHNAK, OVOL1, C11orf24, OPTN, VIM, HNRNPF, RASSF4, PALD1, PPRC1, NT5C2, DUSP5,…
MAFB	FAAP20, VAMP3, SLC25A33, FAM131C, USP48, DHDDS, AKIRIN1, NSUN4, PLPPR4, BCAS2, BCL9, ENSA, CELF3, UBAP2L, PMVK, UAP1, BTG2, INTS7, AKT3, MYT1L, KLF11, LBH, PRKCE, CALM2, RTN4, COMMD1, EGR4, DGUOK, DCTN1, REV1, KIF5C, GALNT13, NR4A2, BAZ2B, FAP, PPIG, ZFAND2B, PTPRN, CHPF, TMEM198, SCG2, PER2, HDLBP, CRELD1, CLASP2, IP6K1, WDR82, C3orf14, CMSS1, CLSTN2, RNF7, ATP1B3, PLS1, KCNAB1, MLF1, EIF4A2, TM…
MAFF	PLEKHN1, RNF223, KLHL21, DNAJC11, ENO1, DHRS3, TMEM51, CELA2A, HSPB7, EPHA2, ARHGEF19, IL22RA1, GRHL3, SLC9A1, SESN2, SNHG3, PTPRU, LINC01225, TINAGL1, ADGRB2, PTP4A2, KIAA1522, GJB3, MAP7D1, STK40, FHL3, RLF, HIVEP3, SLC2A1, PRDX1, CYP4X1, JAK1, GADD45A, GNG12, BCL10, TGFBR3, GCLM, F3, VCAM1, CSF1, CTTNBP2NL, RHOC, SYT6, NGF, VANGL1, NBPF14, CA14, SELENBP1, S100A10, SPRR2A, S100A14, RAB13, SHC1,…
MAFG	AJAP1, CADM2, PDZD2, PDE1C, GPM6B, ADIPOR2, STARD13, KLC1, MAPK8IP3, MGRN1, SPATA2L, MAFG, PHF20, JUND, PI4KAP1
MECOM	CELA3B, CELA3A, REG3G, MECOM, CLPS, CPA2, CPA1, PRSS1, PRSS2, FGL1, PRSS3, CEL, PNLIP, PNLIPRP1, PNLIPRP2, PLA2G1B, RNASE1, PDIA2, GP2, RBPJL, SYCN
MEF2C	ID3, EPAS1, RBMS1, MYLK, IQCJ-SCHIP1, PCDH18, MEF2C, DAAM2, SASH1, CAV1, KLF9, A2M, APOLD1, ARHGDIB, TMTC1, CSRP2, MEOX1, KLF2
MEIS2	CNKSR1, ZBTB20, PAX6, DACH1, MEIS2, PIAS1, FAM222B
MGA	ATP10D, TET2, SH3KBP1, FAM122B, SC5D, MGA, CSE1L, CIC
MLX	ENO1, NMNAT1, UBE4B, CLCN6, MFN2, DNAJC16, HMGCL, FUCA1, DNAJC8, RBBP4, PSMB2, PPT1, PPCS, IPO13, FAF1, BTF3L4, WLS, LRRC8D, STXBP3, PSMA5, SLC6A17, DENND2D, WDR77, NRAS, CSDE1, BOLA1, PI4KB, C1orf43, UBAP2L, PMVK, PBXIP1, GBA, SCAMP3, SMG5, GLMP, TAGLN2, NDUFS2, SDHC, POGK, CREG1, PRRC2C, PRDX6, IVNS1ABP, KLHL12, TMCC2, RAB29, CNIH3, RAB4A, RGS7, MYT1L, ODC1, SLC35F6, MPV17, GTF3C2, FAM98A, CLHC…
MSC	PDE4B, OLFML3, DPT, PRELP, COL3A1, APOD, C7, SNAI2, ASPN, C1R, MGP, DCN, MMP2, HMOX1, LGALS1
MYC	NOC2L, KLHL21, CAMTA1, ERRFI1, SPSB1, SRM, PLOD1, PDPN, EPHA2, PLA2G5, LUZP1, TCEA3, LYPLA2, IL22RA1, SLC9A1, RCC1, COL16A1, ADGRB2, MARCKSL1, PHC2, RSPO1, FHL3, UTP11, PABPC4, CTPS1, HIVEP3, YBX1, SLC2A1, PLK3, PRDX1, MKNK1, NFIA, PDE4B, SERBP1, GADD45A, WLS, NEGR1, GIPC2, LPAR3, BCL10, CYR61, LMO4, LRRC8C, TGFBR3, F3, DPYD, AMY2B, RHOC, SLC16A1, OLFML3, S100A10, SPRR1A, ARHGEF2, PEAR1, ETV3, CD…
NEUROD1	ELAVL4, RAB3B, ST6GALNAC5, KIAA1324, TSPAN2, LIX1L, RABGAP1L, RCOR3, LYST, MBOAT2, MAPRE3, NRXN1, RTN4, FAR2P2, ACVR1C, CSRNP3, G6PC2, NEUROD1, PTPRN, SCG2, CNTN4, PRRT3, CADPS, ROBO2, COX17, KCNMB2, ATP8A1, SCOC, CPE, CDH10, PLCXD3, PDE4D, BDP1, CYFIP2, FKBP5, RCAN2, MRAP2, SIM1, ASCC3, PLAGL1, C1GALT1, CACNA2D1, HEPACAM2, NRCAM, FOXP2, HDAC6, ZMAT1, BEX2, CUL4B, ATP6V1B2, BNIP3L, GDAP1, TPD52, …
NFE2L2	MAGOH, NFE2L2, ATG5, SDCBP, TM9SF3, COQ7, DDX5, XRN2
NFIB	NFIA, CNN3, PTMA, EDN1, SOX4, PLS3, FLRT2
NFIC	ECE1, CACNB3, RPS21, NFIC, RAB11B, CYB5R3
NFKB1	GRIK3, PRRC2C, ITSN2, REL, CCNL1, ATP13A3, BOD1L1, CXCL8, CXCL2, NFKB1, KMT2E, NAMPT, ZDHHC9, EHD1, BIRC3, DUSP5, BAZ1A, NFKBIA, SMG1, CENPT, JAG1, CHMP4B, TOP1, CIC
NKX2-3	ALPL, GJA5, LIMS2, SPARCL1, ADGRF5, PODXL, HEY1, CHRM1, LRRC32, ABI3, TCF4
NKX2-8	PGM1, LPAR3, MUC1, REG1B, REG3A, GATA4, MGST1, CXCL17
NR1H2	GSN, FPGS, FBXW5, FTH1, ACTN1, MRPL4
NR1H4	DENND2D, NUAK2, LEFTY1, ACAA1, C6orf141, CLDN2, FDFT1, CA2, FGFR2, TSPAN8, NR1H4, SPINT1, ACSM3, HNF1B, SLC9A3R1, PMEPA1, LGALS4, GGT1, LRRC75B
NR5A2	TCEA3, DHCR24, TNFSF10, AKAP7, NDUFA4, MTUS1, NFIB, OLFM4, HOMER2, IL32, C3
ONECUT1	NR5A2, ATF3, GALNT2, SH3BP4, SLC4A4, DHCR7, DNAJC22, SLC16A7, FLRT2, SLC9A3R1, ONECUT2
PAX6	GNG4, ERO1B, SCGN, RCAN2, SLC30A8, PAX6, SCGB2A1, SLC7A8, ADGRG1
PDX1	SLC6A17, PDIA6, TNFRSF21, ELMO1, WSCD2, PDX1, ABHD3
POU2F3	ZC3H12A, CTSS, CXCL1, TMEM171, TNIP1, HDAC9, MGAM2, POU2F3, LRMP, HNF1B, CSF3, JAG1
POU6F1	ASAP2, LINC00461, EPHA7, KATNA1, ANO1, POU6F1, SCN8A, DCT, SLC25A21, GPRC5C, DOK5, KLK10, TMPRSS3
PPARA	MYCBP, CD58, PTH1R, EPHA3, IQCJ-SCHIP1, PCDH18, AGPAT1, KIF6, PDE10A, LPL, PHYHD1, ARAP1, R3HCC1L, TMEM256, MANBAL, SSTR3, PPARA
PPARD	PCDHB1, SMAD3, MAP2K3, JUP, TGIF1, SMOX, SDC4, FSTL3, PLAUR
PRDM1	ECE1, PLPP3, JAK1, S1PR1, ITPKB, LIMS2, NR4A2, RBMS1, BZW1, RBMS3, CMSS1, TM4SF18, EMCN, SPRY1, NPY1R, PHACTR1, ADGRF5, PRDM1, SGK1, PDE1C, CD36, GNG11, TSPAN6, DLC1, BNC2, NRARP, SRGN, MMRN2, SLC2A3, APOLD1, ARHGDIB, SOCS2, JDP2, DIO2, CDH13, MEOX1, ANKRD40, CD300LF, TCF4, ERG
PTF1A	CELA3B, CELA3A, REG1B, AQP12B, CPB1, SERPINI2, CLPS, CPA2, CPA1, PRSS1, PRSS2, PRSS3, CEL, CELP, PNLIP, PNLIPRP1, CUZD1, ERP27, RNASE1, ANPEP, GP2, AQP8, CTRB2, CTRB1, DPEP1, RBPJL, SYCN, KLK1
RBPJL	AMY2A, REG3G, REG1B, SERPINI2, SPINK1, GSTA2, CPA2, CPA1, PNLIP, PNLIPRP1, SLC39A5, GP2
RELA	NUDC, TPM3, LMNA, ARF1, ARID5A, HMGA1, UBAP1, MSANTD3, RELA, TNFRSF1A, EIF5A, MAP2K3, ARHGAP27, TMC8, ARHGDIA, CHMP1B, SNRPB, BCL2L1, ILF3, TPM4, AP1B1
RELB	CSF1, LMNA, REL, IL1R1, IRAK2, CSRNP1, CHMP2B, CXCL8, NFKB1, TNIP1, TRAF3IP2, SMURF1, NAMPT, ZYX, RBM3, XIST, NINJ1, EHD1, RELA, BIRC3, KLF6, CRY1, PXN, NFKBIA, MAP2K3, EEF2, TICAM1, ICAM1, LDLR, NFKBIB, RELB, PPP1R15A, PIM3
REST	AGRN, SPSB1, RCC2, TCEA3, ID3, SLC9A1, YTHDF2, PRDX1, LMO4, EFNA1, CRABP2, TAGLN2, GAS5, GLUL, NR5A2, ADORA1, PTPN14, FOSL2, CRIM1, ZFP36L2, SPTBN1, TMSB10, STARD7, UXS1, RBMS1, CDCA7, UBE2E3, BZW1, CFLAR, ARPC2, B3GNT7, PTMA, SNED1, VGLL4, CTNNB1, SLC6A20, MAP4, SLC38A3, MITF, FILIP1L, AMOTL2, WWTR1, TIPARP, CLDN1, FGFRL1, LNX1, FAM160A1, PDLIM3, RAI14, IQGAP2, ARRDC3, IRF1, SPRY4, ABLIM3, PDLIM…
RFX2	UBXN10, NUDC, OSCP1, HIPK1, LMNA, DNAH7, ITM2C, PER2, MLF1, PAIP2, TMEM200A, AHI1, RHBDD2, PCSK1N, TSPYL2, IDS, TMOD1, ATP6V1G1, APBB1, TUBA1A, MNS1, BAIAP3, ATP6V0C, TPPP3, ATP6V0D1, GABARAP, SMIM5, MAP1LC3A, SCAND1, CIRBP, RFX2, JUND, RABAC1, MYADM, SYT5, C22orf42
RFX6	PREPL, NEUROD1, SSBP2, SCGN, PAK3, PAX6, KCNA5, COPZ1, ANGEL1, TUNAR, PRKAR1A, DDX17
RUNX1	AGRN, FBLIM1, EPHA2, RCC2, CLIC4, PHC2, FHL3, CAP1, ELOVL1, CSF1, SHC1, ARHGEF2, LMNA, SEMA4A, IGSF8, PEA15, KIAA0040, CSRP1, SLC41A1, LAMB3, FAM49A, FOSL2, RASGRP3, EPAS1, TET3, FHL2, NCK2, LIMS1, MIR4435-2HG, MYO1B, CFLAR, TNS1, KCNE4, BHLHE40, OXTR, FGD5, PHLDB2, FSTL1, BCL6, MELTF, CXCL8, UBE2D3, LHFPL2, EGR1, CTNNA1, HBEGF, TNIP1, FGFR4, MGAT1, NEDD9, HMGA1, TEAD3, TMEM217, TBC1D22B, TNFAIP3…
RUNX3	KCNAB2, C1QA, C1QC, LAPTM5, KIAA0319L, CAPG, DNASE1L3, CD86, KIT, PIK3R1, TNIP1, LCP2, LST1, AIF1, TNXB, DEF6, TAGAP, AGR2, SASH3, FGD3, LSP1, FOLR1, ATG16L2, P2RY2, RGS10, METTL7B, ARHGAP9, LYZ, TSPAN8, ALOX5AP, LCP1, UBE2I, CORO1A, CALB2, P2RX1, ACAP1, LGALS9, EVI2B, STARD3, ABI3, CD300A, ACP5, SLC1A5, NAPSB, CLEC11A, RAC2, TRABD, TFF2, ITGB2
RXRG	TGFBR3, RXRG, ENTPD3, ALCAM, CASR, MAP1B, TSPAN13, ASB9, TPD52, CADM1, SORL1, MEG3, TPPP3, EDN3
SMAD3	RHOC, CDKN1A, CLDN4, ANXA2, SMAD3, SDC4
SNAI2	CELA3B, CPB1, CLPS, CPA2, CPA1, PRSS1, PRSS2, SNAI2, CEL, MGST1, RPS2, CTRB2, CTRB1, RPL18A, RPS19, KLK1
SOX17	GJA5, CALCRL, KDR, BTNL9, CD36, PODXL, SOX17, CD93, ERG
SOX18	GJA5, HYAL2, BTNL9, ADGRF5, PODXL, SOX18
SOX3	LYPD6B, UNC5CL, OLFM4, ZBTB7C
SOX4	H3F3A, TMSB10, PTMA, FILIP1L, ZBTB20, RBP1, DDAH2, MARCKS, PTPRK, DYNLT1, TMSB4X, ANKRD10, TAX1BP3
SOX7	ADGRL4, HYAL2, FAM107A, SPRY1, PODXL, STARD8, EMP1, ERG
SOX9	VAV3, NUAK2, LEFTY1, H3F3A, SH3YL1, VEPH1, PLD1, SLC4A4, SORBS2, PKHD1, CDK14, ANP32A
SPI1	EFHD2, C1QA, C1QC, CD1D, CD86, AIF1, GPSM3, HLA-DRA, HLA-DRB5, HLA-DQA1, FGD2, CYBB, LSP1, MPEG1, SLC15A3, ARHGAP9, LCP1, CIITA, PRKCB, CORO1A, ITGB2
SPIB	IFI6, RGS13, IL1A, MGAT5, CCL20, OXTR, LNX1, RASSF6, CXCL6, HPGDS, CSF2, UBD, TNF, CLIC5, SKAP2, AZGP1, BMX, PRRG1, C11orf53, ALOX5, LRMP, GALNT6, ALOX5AP, PLCG2, TVP23C, LGALS9, HCK, BIK
SREBF1	FAAP20, WNT4, CELF3, NFASC, WFS1, DDR1, GRM4, KCNK16, FOXP4, SLC29A1, MLXIPL, STX1A, ABCA2, TOLLIP, SYT7, CNIH2, NEURL1, METRN, RAB26, ADGRG1, CDK10, ATP2A3, DLG4, RAI1, SREBF1, SPAG9, FFAR1
SREBF2	PGD, FDPS, SCAP, TMEM108, MSMO1, HMGCS1, PRRC2A, ELOVL5, ACAT2, GTF2IP1, SND1, INSIG1, FDFT1, SQLE, FADS2, FADS1, DHCR7, SCD, ERP29, FASN, LDLR, SREBF2
STAT1	MTFR1L, SF3A3, ZMPSTE24, DPH2, TMEM59, ZRANB2, GNAI3, TPM3, NCSTN, PIGC, YIPF4, MTIF2, CFAP36, AFTPH, SNRNP200, ORC4, STAT1, SUMO1, ARPC2, ATG16L1, TADA3, SEC13, CNOT10, TUSC2, ATP2C1, MRPL3, COPB2, TMEM128, SLC30A9, SEC31A, HPF1, PDCD6, IL6ST, SMIM15, RASA1, SRFBP1, IRF1, VDAC1, CTNNA1, RARS, FBXW11, FAF2, RIOK1, PPP1R11, VPS52, C6orf89, OARD1, YIPF3, SLC35B2, CD164, RPF2, RAC1, UMAD1, VPS41, RA…
STAT3	TPM3, CTSB, SURF4, HNRNPF, PSAP, PLEKHA1, TUBA1B, HNRNPC, CYB5R3
STAT4	RGS4, PRKCE, CRYBA2, SCG2, ITPR1, SLC7A14, ARHGEF28, POPDC3, PDE10A, MAMLD1, ALDH1A1, SSTR2
TCF21	MXRA8, OLFML3, DPT, APOD, C7, ASPN, SVEP1, C1R, DCN, MMP2
TEAD2	ASAP3, MARCKSL1, UXS1, LYPD1, LPP, HES1, DBN1, RPS6KA2, H19, RHOD, HDAC7, DNAJC22, ITGA5, FLRT2, CYFIP1, DOK4, MYO1C, PMEPA1, LIMK2
TFE3	VAMP3, KDF1, ZNF687, UBAP2L, IP6K1, EIF4G1, GOLPH3, TUBB, BRD2, ELOVL5, PKNOX2, ADARB2, SLC7A5, STAT3
TFEC	C1QC, LSP1, ASB2, ITGB2
TGIF1	GALNT2, CLDN1, SOX4, MET, MSN, YBX3, RPLP0, TGIF1, SDC4, MYH9
TWIST2	MXRA8, PDE4B, DPT, PRELP, EMILIN1, LTBP1, B3GNT2, TNFAIP6, COL3A1, SPATS2L, APOD, PDGFRA, SH3D19, ADAMTS2, CCM2, SERPINE1, FAM180A, AGTR2, BHLHE22, SVEP1, PGM2L1, TSKU, ZEB1, C1R, HTR2A, IL16, MMP2, KIFC3, AOC3, ISM1, TGM2, LTBP4, SMTN
XBP1	PITHD1, RSRP1, PAFAH2, NKAIN1, PTP4A2, BSDC1, RBBP4, YARS, SMIM12, STK40, GNL2, UTP11, AKIRIN1, MFSD2A, IPO13, SNORD46, EIF2B3, PRDX1, AKR1A1, EFCAB14, RNF11, NRDC, BTF3L4, PRPF38A, MAGOH, NDC1, PATJ, USP1, JAK1, SGIP1, IL12RB2, SERBP1, GADD45A, ZRANB2, FUBP1, LPAR3, LRRC8D, TGFBR3, RPL5, DNTTIP2, GCLM, PLPPR4, AGL, EXTL2, AMY2B, CLCC1, TMEM167B, SORT1, GNAI3, SLC6A17, BCL2L15, HIPK1, CSDE1, ATP1…
ZBTB33	ITSN2, DNAH12, ATP6V1A, LRP2BP, TNPO1, CDK6, MBTPS2, ZBTB33, RORB, CDON
ZIC1	FBLIM1, NUAK2, OXTR, TGFBI, PIM1, OVOL1, PXN, LINC01588, KRT17
ZNF385D	SMIM12, PPT1, ELAVL4, CDKN2C, JAK1, PIGK, DNASE2B, LRRC8D, BCAR3, AHCYL1, STRIP1, SEC22B, HSD17B7, BLZF1, UCHL5, SLC45A3, SERTAD4, EFCAB2, YWHAQ, YIPF4, PREPL, SIX3, NRXN1, GMCL1, RANBP2, CBWD2, PTPN4, UBXN4, ORC4, NR4A2, FKBP7, GMPPA, TIGD1, TRNT1, CAPN7, PLCL2, CDCP1, RFT1, GOLGB1, ATP2C1, NCK1, SLC25A36, MBNL1, MYNN, PPP1R2, CCDC149, ZCCHC4, G3BP2, USO1, SCD5, ARHGAP24, KLHL8, NUDT9, SMARCAD1,…
ZNF672	PPM1G, GPC1, AHSA1, IDH3B
ZNF705D	RXRG, CASR, ASB9, DACH2, LRRTM3
