## Supplemental Table 6 for "Predicting the Key Regulators of Cell Identity in Human Adult Pancreas"

### Sheet: Blad1
Supplementary Table 6: Proportion of cell types identified by scRNA-seq of siRNA treated hiPSC islets.
Table with cell type proportions of siRNA treated hiPSC islets per siRNA condition. This table is related to Figure 6G.
CellType	% cells in siBHLHE41 treated cells	% cells in siCT treated cells	% cells in siJUND treated cells
late sc-Beta	26.9949	28.2941	24.7368
sc-Enterochromaffin	24.6416	18.5294	22.5789
early sc-Beta	14.3089	12.5588	16.7632
sc-Alpha	11.3876	12.2647	11.6053
Endocrine Progenitor 1	7.08683	13.1176	7.86842
sc-Delta	6.92453	7.20588	6.57895
Endocrine Progenitor 2	5.86962	5.94118	7.15789
Non Pancreatic	1.97457	1.55882	1.94737
Exocrine	0.811469	0.529412	0.763158
