## Supplemental Table 7 for "Predicting the Key Regulators of Cell Identity in Human Adult Pancreas"

### Sheet: Blad1
Table S7. Primer sequences.
Primer Name	Sequence (5'- 3')	Application	Reference
BHLHE41 F	TTAACCGCCTTAACCGAGCAA	RT-qPCR for human BHLHE41	Primerbank ID: 209529713c2
BHLHE41 R	AGTGGAACGCATCCAAGTCG
JUND F	TCATCATCCAGTCCAACGGG	RT-qPCR for human JUND	Primerbank ID: 169234622c1
JUND R	TTCTGCTTGTGTAAATCCTCCAG
MAFB F	TCAAGTTCGACGTGAAGAAGG	RT-qPCR for human MAFB	Primerbank ID: 31652256c1
MAFB R	GTTCATCTGCTGGTAGTTGCT
ARX F	GCCATGAGGCTGGACTTGAC	RT-qPCR for human ARX	Gonçalves, Carla A. et al. Nature Communications 2021
ARX R	GGCCCGACGGTTCTGGAA
INS F	AAGAGGCCATCAAGCAGATCA	RT-qPCR for human INS	Gonçalves, Carla A. et al. Nature Communications 2021
INS R	CAGGAGGCGCATCCACA
MAFA F	AGAGCGAGAAGTGCCAACTC	RT-qPCR for human MAFA	Gonçalves, Carla A. et al. Nature Communications 2021
MAFA R	GCCAGCTTCTCGTATTTCTCC
ISL1 F	GCGGAGTGTAATCAGTATTTGGA	RT-qPCR for human ISL1	Primerbank ID: 115387113c1
ISL1 R	GCATTTGATCCCGTACAACCT
PDX1 F	CCTTTCCCATGGATGAAGTC	RT-qPCR for human PDX1	Gonçalves, Carla A. et al. Nature Communications 2021
PDX1 R	GGAACTCCTTCTCCAGCTCT
GCG F	AAGCATTTACTTTGTGGCTGGATT	RT-qPCR for human GCG	Gonçalves, Carla A. et al. Nature Communications 2021
GCG R	TGATCTGGATTTCTCCTCTGTGTCT
GAPDH F	AGCCACATCGCTCAGACAC	RT-qPCR for human GAPDH
GAPDH R	GCCCAATACGACCAAATCC
ACTB F	CCAACCGCCGAGAAGATGA	RT-qPCR for human ACTB
ACTB R	CCAGCGGCGTACAGGGATAG
